# Development of an Engineered *Mycobacterium tuberculosis* Strain for a Safe and Effective Tuberculosis Human Challenge Model

**DOI:** 10.1101/2023.11.19.567569

**Authors:** Xin Wang, Hongwei Su, Joshua B. Wallach, Jeffrey C. Wagner, Benjamin Braunecker, Michelle Gardner, Kristine M. Guinn, Thais Klevorn, Kan Lin, Yue J. Liu, Yao Liu, Douaa Mugahid, Mark Rodgers, Jaimie Sixsmith, Shoko Wakabayashi, Junhao Zhu, Matthew Zimmerman, Véronique Dartois, JoAnne L. Flynn, Philana Ling Lin, Sabine Ehrt, Sarah M. Fortune, Eric J. Rubin, Dirk Schnappinger

## Abstract

Human challenge experiments could greatly accelerate the development of a tuberculosis (TB) vaccine. Human challenge for tuberculosis requires a strain that can both replicate in the host and be reliably cleared. To accomplish this, we designed *Mycobacterium tuberculosis* (Mtb) strains featuring up to three orthogonal kill switches, tightly regulated by exogenous tetracyclines and trimethoprim. The resultant strains displayed immunogenicity and antibiotic susceptibility similar to wild-type Mtb under permissive conditions. In the absence of supplementary exogenous compounds, the strains were rapidly killed in axenic culture, mice and nonhuman primates. Notably, the strain that contained three kill switches had an escape rate of less than 10^-10^ per genome per generation and displayed no relapse in a SCID mouse model. Collectively, these findings suggest that this engineered Mtb strain could be a safe and effective candidate for a human challenge model.
