## Supplement Table 1 for "Development of an Engineered *Mycobacterium tuberculosis* Strain for a Safe and Effective Tuberculosis Human Challenge Model"

### Sheet: ddTMP esacpe mutants
Colony	Ref	Var	Mutation	Code	Gene
1	C	T	W21Stop	TGG-TAG	ddTMP
2	C	T	W21Stop	TGG-TAG	ddTMP
3	A	-GACC	S9Frameshift	Frameshift	linker
4	T	-G	L678Frameshift	Frameshift	nadE
5	G	A	Q5E	CAA-GAA	linker
6	G	+CC	G43Frameshift	Frameshift	ddTMP
7	C	T	W73Stop	TGG-TGA	ddTMP
8	C	A	E133Stop	GAA-TAA	ddTMP
9	A	-C	S62Frameshift	Frameshift	ddTMP
10	A	-C	S62Frameshift	Frameshift	ddTMP
11	C	T	W132Stop	TGG-TGA	ddTMP
12	C	A	E128Stop	GAA-TAA	ddTMP
13	C	-A	L2Frameshift	Frameshift	linker
14	C	T	W132Stop	TGG-TAG	ddTMP
15	C	G	D26H	GAC-CAC	ddTMP
16	T	+G	Pro125Frameshift	Frameshift	ddTMP
17	C	T	W132Stop	TGG-TGA	ddTMP
18	C	A	V36V	GTC-GTA	rv2438a
19	C	A	V36V	GTC-GTA	rv2438a
20	C	A	E133Stop	GAA-TAA	ddTMP
21	C	T	W29Stop	TGG-TAG	ddTMP
22	A	C	M41R	ATG-AGG	ddTMP
23	C	-A	L2Frameshift	Frameshift	linker
24	C	-A	L2Frameshift	Frameshift	linker
25	C	-A	L23Frameshift	Frameshift	ddTMP
26	T	A	I99F	ATT-TTT	ddTMP
27	C	A	E128Stop	GAA-TAA	ddTMP
28	G	T	S12L	TCA-TTA	linker
29	G	-C	G679Frameshift	Frameshift	nadE
30	C	A	E16Stop	GAG-TAG	ddTMP
31	C	+T	S48Frameshift	Frameshift	ddTMP
32	C	T	W29Stop	TGG-TAG	ddTMP
33	A	-G	W21Frameshift	Frameshift	ddTMP
34	C	G	D26H	GAC-CAC	ddTMP
35	C	T	L61L	TTG-TTA	ddTMP
35	A	T	I60I	ATT-ATA	ddTMP
35	G	-ACAAA	S62Frameshift	Frameshift	ddTMP
