## Supplement Table 2 for "Development of an Engineered *Mycobacterium tuberculosis* Strain for a Safe and Effective Tuberculosis Human Challenge Model"

### Sheet: TKS escape mutants
		ddTMP		Giles		L5		Chromosome
Colony	Note	SNP	InDel	SNP	InDel	SNP	InDel	SNP	InDel
L5-1	-TMP escape		E199Frameshift, mScarlet				Large deletion in the whole plasmid
L5-2	-TMP escape	Ser11Stop, Linker					Large deletion in the whole plasmid
L5-3	-TMP escape	G679P, NadE; Q18Stop, mScarlet						R203L, plcD; G108R, Rv2250A
L5-4	-TMP escape		W29Frameshift, ddTMP
L5-5	-TMP escape	W59Stop, mScarlet						W202G, plcD
L5-6	-TMP escape		L2Frameshift, linker					T286A, Rv2670c
L5-7	-TMP escape		S9Frameshift,linker
L5-8	-TMP escape	G679P, NadE	L2Frameshift, linker
L5-9	-TMP escape		L2Frameshift, linker					D239N,Rv3175
L5-10	-TMP escape	W142Stop, mScarlet; G679P, NadE
L5-11	-TMP escape	W142Stop, mScarlet
L5-12	-TMP escape	c(-38)t, NadE promoter						R54Q, Rv3438A
L5-13	-TMP escape		S9Frameshift, linker
L5-14	-TMP escape		G679Frameshift, NadE			S68R, lysA		G108R, Rv2250A
L5-15	-TMP escape		L2Frameshift, linker					I140M, Rv3639c
L5-16	-TMP escape	G679P, NadE	L2Frameshift, linker
L5-17	-TMP escape	G679R, NadE	S12Frameshift, linker
L5-18	-TMP escape		I1Frameshift, ddTMP
L5-19	-TMP escape	E156V, ddTMP
L5-20	-TMP escape	E156V, ddTMP
L5-21	-TMP escape		L2Frameshift, linker
L5-22	-TMP escape		S9Frameshift, linker					T159N, sigM
L5-23	-TMP escape		L2Frameshift, linker
L5-24	-aTc escape				Large deletion in Tsc38; TTGACT -> TTGAC, tetO -35		Large deletion in Tsc10	E388K, pqqE; W53L, Rv2180; N387E, pqqE	W24Frameshift, Rv2180c
L5-25	-aTc escape						Large deletion in Tsc10		Frameshift, LpqZ
L5-26	-aTc escape				TTGACT -> TTGAC, tetO -35		Large deletion in the whole plasmid
L5-27	-aTc escape				TTGACT -> TTGAC, tetO -35		Large deletion in the whole plasmid	V233A, Rv0249c; P11R, rpsI
L5-28	-aTc escape				TTGACT -> TTGAC, tetO -35		Large deletion in the whole plasmid
L5-29	-aTc escape				TTGACT -> TTGAC, tetO -35		Large deletion in the whole plasmid		Frameshift, Rv2180c
L5-30	-aTc escape				TTGACT -> TTGAC, tetO -35		Large deletion in the whole plasmid		Frameshift, Rv2180c
L5-31	-aTc escape				TTGACT -> TTGAC, tetO -35		Large deletion in the whole plasmid	L250R, Rv1544; V515A, pks7	Frameshift, Rv2180c
L5-32	-aTc escape				Large deletion in Tsc38		Large deletion in pipR	D161N, galTb; F163S, galTb; V293A, Rv3201c; I142L, mmaA4	Frameshift, Rv2180c
L5-33	-aTc escape				Large deletion in Tsc38		Large deletion in the whole plasmid	S233T, Rv0493c; W230L, Rv0493c; P183A, Rv0576; R120L, Rv1106c; Q119P, Rv1106c; P231R, Rv0493c; L2E, Rv1401
L5-34	-aTc escape						Large deletion in the whole plasmid
L5-35	-aTc escape				Large deletion in Tsc38; TTGACT -> TTGAC, tetO -35		Large deletion in the whole plasmid	G108R, Rv2250A; A322D, guaB2
L5-36	-aTc escape				TTGACT -> TTGAC, tetO -35		Large deletion in the whole plasmid	V128T, pstS3
L5-37	-aTc escape						Large deletion in the whole plasmid	G95V, pabB; L14P, cydC; D13V, cydC; W53L, Rv2180c; R151Q, Rv2611c; P876A, embA; Q150R, Rv2611c; A36E, alr; L35G, alr	Frameshift, Rv2180c; Frameshift, Rv3647c
L5-38	-aTc escape				TTGACT -> TTGAC, tetO -35		Large deletion in the whole plasmid
L5-39	-aTc escape				TTGACT -> TTGAC, tetO -35		Large deletion in the whole plasmid	V414E, yjcE; V415R, yjcE
L5-40	-aTc escape				TTGACT -> TTGAC, tetO -35		Large deletion in the whole plasmid	V22L, Rv1526c; T2A, dxr
L5-41	-aTc escape				Large deletion in the whole plasmid	V87K, LysB; V88A, LysB	Large deletion in TSC10, pipR and lysA
L5-42	-aTc escape				TTGACT -> TTGAC, tetO -35		Large deletion in the whole plasmid	A436S, AldA	Frameshift, Rv2180c
L5-43	-aTc escape				TTGACT -> TTGAC, tetO -35		Large deletion in the whole plasmid
