## Supplement Table 3 for "Development of an Engineered *Mycobacterium tuberculosis* Strain for a Safe and Effective Tuberculosis Human Challenge Model"

### Sheet: Summary
	Plasma concentration(ng/mL) in 275ppm Trimethoprim Fed Mice
	Time	Mouse#1	Mouse#2	Mouse#3	Mouse#4	Mouse#5	Average	Std Dev
	9AM	45.3	78.9	119	40.3	160	81.0667	36.8977
	11AM	46	65.5	58.4	42.4	133	56.6333	9.86931
	1PM	57.5	36.5	28.2	16.4	54.6	40.7333	15.1018
	4PM	26.3	28	41.1	76.1	19.1	31.8	8.09877
	Feed consumed (g) in 3 days by 5 mice
	80.6

### Sheet: Method
PK Sample Analysis Method
Analyte
Trimethoprim
Bioanalyst	Matt
Generic Neat Standard curve sample preparation
Spike Conc.	Stock	ACN/MQW (1/1)	Drug Conc.
	Sol'n	Added
	Vol	Vol
ng/ml	ul	ul	ng/ml
1000000	50	950	50000
1000000	20	980	20000
1000000	10	990	10000
50000	100	900	5000
20000	100	900	2000
10000	100	900	1000
5000	100	900	500
2000	100	900	200
1000	100	900	100
500	100	900	50
200	100	900	20
100	100	900	10
50	100	900	5
20	100	900	2
10	100	900	1
Generic Neat QC sample preparation:*
Spike Conc.	Stock	ACN/MQW (1/1)	Drug Conc.
	Sol'n	Added
	Vol	Vol
ng/ml	ul	ul	ng/ml
1000000	100	900	100000
100000	100	900	10000
10000	200	800	2000
2000	200	600	500
500	100	900	50
Plasma Samples
Standard and QC Preparation (bioanalytical staff):
96 Well Plate: Nalgen Nunc, 96 deepwell round bottom plate, non sterile, PP, 2 mL well, #270140.
Extract Solvent: ACN/MeOH (1/1) with 10ng/mL Verapamil
Blank: Human Plasma
1.	Create Neat Standards and QCs according to dilution chart in 1.5mL centrifuge tubes.
2.	Aliquot 20 µL of neat standards and QCs (step 1) into the appropriate 96 well plate wells for all QCs and stds.
3.	Aliquot 20 µL ACN:Water (1:1) in control samples.
4.	Add 20 µL blank plasma or urine into QC, STD, and CTL wells, and 20uL of plasma or urine study samples into respective wells
6.	Add 200 µL of ACN/MeOH (1/1) with IS to all wells and vortex 5 minutes at RT.
7.	Centrifuge at 3000 rpm, 5 min @ Room Temp
8.	Transfer 75 µL of Study samples, Standards, QCs and Controls to 96 Well Plate
9.	Add 75 µL of MQW to all wells and vortex
Analyte:	All
Guard Column:	NA
LC Column:	Agilent SB-C8, 4.6x75 mm, 3.5µ
Mobile Phase A:	0.1% Formic Acid in 100% H2O
Mobile Phase B:	0.1% Formic Acid in 100% ACN
Wash Solvent :	IPA:MeCN:Acetone 45:45:10
Analytical Notes:

### Sheet: Quant TBI 223
Peak Name: Verapamil
Use as Internal Standard
Q1/Q3 Masses: 455.40/165.00 Da
Peak Name: Trimethoprim
Internal Standard: Verapamil
Q1/Q3 Masses: 291.00/230.20 Da
Fit	Linear	Weighting	1 / x	Iterate	No
Intercept	0.000147
Slope	0.0029
Correlation coefficient	0.9995
Use Area
Sample Name	Analyte Peak Name	Sample Type	Analyte Concentration (ng/mL)	Dilution Factor	Analyte Peak Area (counts)	IS Peak Area (counts)	Area Ratio	Calculated Concentration (ng/mL)	Accuracy (%)	File Name
CTL	Trimethoprim	Blank	0	1	0	1321673	0	N/A	N/A	25Jul2018_Trimethoprim_Feed.wiff
STD 1	Trimethoprim	Standard	1	1	4061	1369290	0.003	0.974	97.4	25Jul2018_Trimethoprim_Feed.wiff
STD 2	Trimethoprim	Standard	2	1	6945	1282455	0.005	1.82	91	25Jul2018_Trimethoprim_Feed.wiff
STD 5	Trimethoprim	Standard	5	1	19824	1272390	0.016	5.33	107	25Jul2018_Trimethoprim_Feed.wiff
STD 10	Trimethoprim	Standard	10	1	39292	1276924	0.031	10.6	106	25Jul2018_Trimethoprim_Feed.wiff
STD 20	Trimethoprim	Standard	20	1	67303	1253262	0.054	18.5	92.5	25Jul2018_Trimethoprim_Feed.wiff
STD 50	Trimethoprim	Standard	50	1	168542	1161109	0.145	50.1	100	25Jul2018_Trimethoprim_Feed.wiff
STD 100	Trimethoprim	Standard	100	1	404764	1297137	0.312	108	108	25Jul2018_Trimethoprim_Feed.wiff
STD 200	Trimethoprim	Standard	200	1	689908	1186651	0.581	201	100	25Jul2018_Trimethoprim_Feed.wiff
STD 500	Trimethoprim	Standard	500	1	1935791	1358387	1.425	492	98.4	25Jul2018_Trimethoprim_Feed.wiff
STD 1000	Trimethoprim	Unknown	N/A	1	3362935	1288692	2.61	901	N/A	25Jul2018_Trimethoprim_Feed.wiff
STD 2000	Trimethoprim	Unknown	N/A	1	7161762	1344046	5.329	1840	N/A	25Jul2018_Trimethoprim_Feed.wiff
STD 5000	Trimethoprim	Unknown	N/A	1	15133798	1251386	12.094	4180	N/A	25Jul2018_Trimethoprim_Feed.wiff
CTL	Trimethoprim	Blank	0	1	14014	1374892	0.01	N/A	N/A	25Jul2018_Trimethoprim_Feed.wiff
CTL	Trimethoprim	Blank	0	1	3632	1310832	0.003	N/A	N/A	25Jul2018_Trimethoprim_Feed.wiff
CTL	Trimethoprim	Blank	0	1	1296	1362232	0.001	N/A	N/A	25Jul2018_Trimethoprim_Feed.wiff
A_1	Trimethoprim	Unknown	N/A	2	88322	1345204	0.066	45.3	N/A	25Jul2018_Trimethoprim_Feed.wiff
A_2	Trimethoprim	Unknown	N/A	2	89272	1338833	0.067	46	N/A	25Jul2018_Trimethoprim_Feed.wiff
A_3	Trimethoprim	Unknown	N/A	2	120722	1446813	0.083	57.5	N/A	25Jul2018_Trimethoprim_Feed.wiff
A_4	Trimethoprim	Unknown	N/A	2	55647	1455056	0.038	26.3	N/A	25Jul2018_Trimethoprim_Feed.wiff
B_1	Trimethoprim	Unknown	N/A	2	163006	1425029	0.114	78.9	N/A	25Jul2018_Trimethoprim_Feed.wiff
B_2	Trimethoprim	Unknown	N/A	2	130462	1372914	0.095	65.5	N/A	25Jul2018_Trimethoprim_Feed.wiff
B_3	Trimethoprim	Unknown	N/A	2	79448	1499972	0.053	36.5	N/A	25Jul2018_Trimethoprim_Feed.wiff
B_4	Trimethoprim	Unknown	N/A	2	59610	1466161	0.041	28	N/A	25Jul2018_Trimethoprim_Feed.wiff
C_1	Trimethoprim	Unknown	N/A	2	237997	1380640	0.172	119	N/A	25Jul2018_Trimethoprim_Feed.wiff
C_2	Trimethoprim	Unknown	N/A	2	126729	1497031	0.085	58.4	N/A	25Jul2018_Trimethoprim_Feed.wiff
C_3	Trimethoprim	Unknown	N/A	2	57957	1416144	0.041	28.2	N/A	25Jul2018_Trimethoprim_Feed.wiff
C_4	Trimethoprim	Unknown	N/A	2	81949	1374910	0.06	41.1	N/A	25Jul2018_Trimethoprim_Feed.wiff
D_1	Trimethoprim	Unknown	N/A	2	82706	1413131	0.059	40.3	N/A	25Jul2018_Trimethoprim_Feed.wiff
D_2	Trimethoprim	Unknown	N/A	2	88972	1446454	0.062	42.4	N/A	25Jul2018_Trimethoprim_Feed.wiff
D_3	Trimethoprim	Unknown	N/A	2	33376	1395851	0.024	16.4	N/A	25Jul2018_Trimethoprim_Feed.wiff
D_4	Trimethoprim	Unknown	N/A	2	160577	1456216	0.11	76.1	N/A	25Jul2018_Trimethoprim_Feed.wiff
E_1	Trimethoprim	Unknown	N/A	2	348098	1503766	0.231	160	N/A	25Jul2018_Trimethoprim_Feed.wiff
E_2	Trimethoprim	Unknown	N/A	2	284147	1471126	0.193	133	N/A	25Jul2018_Trimethoprim_Feed.wiff
E_3	Trimethoprim	Unknown	N/A	2	119014	1504162	0.079	54.6	N/A	25Jul2018_Trimethoprim_Feed.wiff
E_4	Trimethoprim	Unknown	N/A	2	42515	1530673	0.028	19.1	N/A	25Jul2018_Trimethoprim_Feed.wiff
CTL	Trimethoprim	Blank	0	1	172	1521647	0	N/A	N/A	25Jul2018_Trimethoprim_Feed.wiff
CTL	Trimethoprim	Blank	0	1	0	1486475	0	N/A	N/A	25Jul2018_Trimethoprim_Feed.wiff
CTL	Trimethoprim	Blank	0	1	91	1540471	0	N/A	N/A	25Jul2018_Trimethoprim_Feed.wiff
QC 10	Trimethoprim	Quality Control	10	1	54082	1543160	0.035	12.1	121	25Jul2018_Trimethoprim_Feed.wiff
QC 100	Trimethoprim	Quality Control	100	1	498428	1483100	0.336	116	116	25Jul2018_Trimethoprim_Feed.wiff
QC 1000	Trimethoprim	Quality Control	1000	1	4661150	1618466	2.88	995	99.5	25Jul2018_Trimethoprim_Feed.wiff
CTL	Trimethoprim	Blank	0	1	3503	1563585	0.002	N/A	N/A	25Jul2018_Trimethoprim_Feed.wiff
CTL	Trimethoprim	Blank	0	1	322	1540333	0	N/A	N/A	25Jul2018_Trimethoprim_Feed.wiff
