## Supplement Table 4 for "Development of an Engineered *Mycobacterium tuberculosis* Strain for a Safe and Effective Tuberculosis Human Challenge Model"

### Sheet: Sheet1
Sequence	Description
gctacctcggcgactacctgctcaacggtgcgacaccgccgaccgggagcttcttctgaggtcgcgctagGGTTTGTACCGTACACCACTGAGACCGCGGTGGTTGACCAGACAAACCgctctccgggatctcgcgttcgatctcgtcgagccagatacgggccgacatgtccgacggcgcccgccag	ORBIT oligo for adding ddTMP tag on C-terminus of NadE
